# PelX is a UDP-*N*-acetylglucosamine C4-epimerase involved in Pel polysaccharide-dependent biofilm formation

**DOI:** 10.1101/2020.05.26.111013

**Authors:** Lindsey S. Marmont, Gregory B. Whitfield, Roland Pfoh, Rohan J. Williams, Trevor E. Randall, Alexandra Ostaszewski, Erum Razvi, Ryan A. Groves, Howard Robinson, Mark Nitz, Matthew R. Parsek, Ian A. Lewis, John C. Whitney, Joe J. Harrison, P. Lynne Howell

**Affiliations:** Program in Molecular Medicine, The Hospital for Sick Children, Toronto, ON, Canada; Department of Biochemistry, University of Toronto, Toronto, ON, Canada; Department of Chemistry, University of Toronto, Toronto, ON, Canada; Department of Biological Sciences, University of Calgary, Calgary, AB, Canada; Photon Science Division, Brookhaven National Laboratory, Upton, NY, USA; Department of Microbiology, University of Washington, Seattle, WA, USA

**Author notes:** Department of Microbiology, Harvard Medical School, Boston, MA, USA. Département de microbiologie, Infectiologie et Immunologie, Université de Montréal, Montréal, Quebec, Canada (Gregory B. Whitfield). Department of Biochemistry and Biomedical Sciences, McMaster University, Hamilton, ON, Canada. These authors contributed equally to this work (Lindsey S. Marmont, Gregory B. Whitfield). Address correspondence to: P. Lynne Howell.

**Keywords:** polysaccharide, biofilm, *Pseudomonas protegens*, X-ray crystallography, epimerase

## Abstract

Pel is an *N*-acetylgalactosamine rich polysaccharide that contributes to the structure and function of *Pseudomonas aeruginosa* biofilms. The *pelABCDEFG* operon is highly conserved among diverse bacterial species, and thus Pel may be a widespread biofilm determinant. Previous annotation of *pel* gene clusters led us to identify an additional gene, *pelX*, that is found adjacent to *pelABCDEFG* in over 100 different bacterial species. The *pelX* gene is predicted to encode a member of the short-chain dehydrogenase/reductase (SDR) superfamily of enzymes, but its potential role in Pel-dependent biofilm formation is unknown. Herein, we have used *Pseudomonas protegens* Pf-5 as a model to understand PelX function as *P. aeruginosa* lacks a *pelX* homologue in its *pel* gene cluster. We find that *P. protegens* forms Pel-dependent biofilms, however, despite expression of *pelX* under these conditions, biofilm formation was unaffected in a Δ*pelX* strain. This observation led to our identification of the *pelX* paralogue, PFL_5533, which we designate *pgnE*, that appears to be functionally redundant to *pelX*. In line with this, a Δ*pelX* Δ*pgnE* double mutant was substantially impaired in its ability to form Pel-dependent biofilms. To understand the molecular basis for this observation, we determined the structure of PelX to 2.1Å resolution. The structure revealed that PelX resembles UDP-*N*-acetylglucosamine (UDP-GlcNAc) C4-epimerases and, using ^1^H NMR analysis, we show that PelX catalyzes the epimerization between UDP-GlcNAc and UDP-GalNAc. Taken together, our results demonstrate that Pel-dependent biofilm formation requires a UDP-GlcNAc C4-epimerase that generates the UDP-GalNAc precursors required by the Pel synthase machinery for polymer production.
