## Supplemental Dataset 1 for "PelX is a UDP-*N*-acetylglucosamine C4-epimerase involved in Pel polysaccharide-dependent biofilm formation"

### Sheet: Sheet1
Species	Genome accession	Locus tag for pelX-like gene
Pseudomonas protegens	NC_004129	PFL_2971
Halomonas smyrnensis	NZ_AJKS02000002	UYS_RS0203735
Halomonas sp. BN3-1	NZ_PYVV01000012.1	C9F12_RS16675
Halomonas sp. CSM-2	NZ_NBYR01000012.1	B7L15_RS11655
Halomonas sp. HG01	NZ_LAEZ01000041	UN84_RS07740
Halomonas sp. hl-4	NZ_LT907845.1	CPH17_RS12885
Halomonas sp. HL-93	NZ_LT593974.1	GA0071314_RS18280
Halomonas sp. Marseille-P2426	NZ_LT699745.1	BQ9846_RS08140
Halomonas sp. QHL1	NZ_MINL01000001.1	QHL1GM_RS13175
Halomonas sp. SL1	NZ_PYUQ02000002	C9J49_RS00320
Halomonas urumqiensis	NZ_PNRG01000013.1	C1H70_RS07030
Marinobacter sp. C1S70	NZ_AXBW01000014	Q669_RS04415
Pseudomonas arsenicoxydans	NZ_LT629705	BLQ41_RS00970
Pseudomonas azotoformans	NZ_CP019856.1	B1R45_RS01510
Pseudomonas chlororaphis	NZ_FMCZ01000003.1	BQ1755_RS15745
Pseudomonas extremaustralis	NZ_LT629689	BLR63_RS21345
Pseudomonas extremorientalis	NZ_MDGK01000063	BFN10_RS28130
Pseudomonas fluorescens	NZ_JRXV01000017	MZ33_RS20315
Pseudomonas gingeri	NZ_JH730853	PGING_RS27835
Pseudomonas lurida	NZ_PDJB01000001	ATH90_RS01545
Pseudomonas mandelii	NZ_CP005960	OU5_RS13630
Pseudomonas mohnii	NZ_FNRV01000001.1	BLV61_RS19990
Pseudomonas poae	NZ_PCQL01000016.1	CQZ99_RS16260
Pseudomonas psychrotolerans	NZ_AHBD01000007	PPL19_15264
Pseudomonas reinekei	NZ_LT629709.1	BLS73_RS09205
Pseudomonas simiae	NZ_FOKB01000006	BMZ57_RS19645
Pseudomonas sp. 09C 129	NZ_CP025261.1	CXQ81_RS17700
Pseudomonas sp. 11/12A	NZ_JUGV01000001.1	GQ39_RS28555
Pseudomonas sp. 24 E 1	NZ_CVTG01000006	BFP91_RS03060
Pseudomonas sp. 24 R 17	NZ_CVTI01000016	BFP98_RS09480
Pseudomonas sp. 2588-5	NZ_LJRX01000250.1	AOA57_RS04330
Pseudomonas sp. 35 E 8	NZ_CVTQ01000013	BFP88_RS11050
Pseudomonas sp. 52 E 6	NZ_CVTR01000037	BFP87_RS25895
Pseudomonas sp. 58 R 12	NZ_CVTP01000026	BFP95_RS23385
Pseudomonas sp. C9	NZ_MPAK01000001	BMS17_RS10790
Pseudomonas sp. CF161	NZ_ATLP01000125.1	CF161_RS29195
Pseudomonas sp. CHM02	NZ_JFCA01000050.1	BM70_RS0125060
Pseudomonas sp. DP16D-L5	NZ_POED01000001	C1X22_RS00155
Pseudomonas sp. FSL W5-0299	NZ_MPIP01000001	BOO94_RS02575
Pseudomonas sp. FW126-L8	NZ_POGI01000002.1	C1Y32_RS04235
Pseudomonas sp. FW305-3-2-15-A-R2A1	NZ_POFG01000034	C1X37_RS23540
Pseudomonas sp. FW306-1C-G01A	NZ_POFI01000024	C1X35_RS16100
Pseudomonas sp. FW507-14D01	NZ_POFD01000015	C1X40_RS11260
Pseudomonas sp. GM17	NZ_AKJU01000101.1	PMI20_RS12105
Pseudomonas sp. GM60	NZ_AKJI01000061.1	PMI32_RS13695
Pseudomonas sp. GW101-1A09	NZ_POEN01000027	C1X56_RS20605
Pseudomonas sp. GW123-5C08	NZ_POEM01000001	C1X13_RS00155
Pseudomonas sp. GW247-5R2A	NZ_POGH01000006.1	C1Y33_RS06255
Pseudomonas sp. GW456-L12	NZ_POGG01000009.1	C1Y34_RS12590
Pseudomonas sp. GW460-7	NZ_POEY01000034	C1X45_RS22795
Pseudomonas sp. Irchel 3A7	NZ_FYED01000005.1	CKW21_RS11280
Pseudomonas sp. KK4	NZ_LYVP01000078.1	B0W55_RS21390
Pseudomonas sp. MF4836	NZ_MVOL01000006.1	MF4836_RS15915
Pseudomonas sp. MPR-AND1A	NZ_POEZ01000028	C1X44_RS21015
Pseudomonas sp. MWU12-2534b	NZ_PQCH01000004	C3L29_RS00690
Pseudomonas sp. MWU13-2860	NZ_PPYB01000002.1	C3F00_RS00075
Pseudomonas sp. MYb13	NZ_PCQI01000015	CQ002_RS22760
Pseudomonas sp. MYb60	NZ_PCOZ01000006	CQ041_RS12865
Pseudomonas sp. NFPP04	NZ_FOQS01000012	BM017_RS22410
Pseudomonas sp. NFPP05	NZ_FOUH01000001	BM332_RS04235
Pseudomonas sp. NFPP08	NZ_FOQR01000001	BM302_RS03975
Pseudomonas sp. NFPP09	NZ_FPJV01000001	BT206_RS03965
Pseudomonas sp. NFPP10	NZ_FOAQ01000001	BMY46_RS01210
Pseudomonas sp. NFPP11	NZ_FORB01000013	BM301_RS23210
Pseudomonas sp. NFPP12	NZ_FMWW01000001	BLS75_RS04240
Pseudomonas sp. NFPP13	NZ_FOJR01000001	BM071_RS02725
Pseudomonas sp. NFPP14	NZ_FPKG01000001	BT193_RS03595
Pseudomonas sp. NFPP15	NZ_FMXL01000001	BLQ95_RS03610
Pseudomonas sp. NFPP16	NZ_FPKJ01000001	BT254_RS03595
Pseudomonas sp. NFPP17	NZ_FMWI01000001	BLP89_RS02725
Pseudomonas sp. NFPP18	NZ_FNZP01000001	BMX23_RS03290
Pseudomonas sp. NFPP19	NZ_FOEY01000001	BMW80_RS01240
Pseudomonas sp. NFPP22	NZ_PVUD01000001	OD69_RS03365
Pseudomonas sp. NFPP24	NZ_FOKD01000004	BM026_RS10400
Pseudomonas sp. NFPP25	NZ_FPBG01000001	BM382_RS03605
Pseudomonas sp. NFPP28	NZ_FOWT01000004	BM110_RS13215
Pseudomonas sp. NFR09	NZ_FOIH01000004.1	BMX59_RS11985
Pseudomonas sp. OV226	NZ_QGGS01000022	C7534_RS25940
Pseudomonas sp. PGPPP1	NKIG01000007.1	CFE47_10690
Pseudomonas sp. R81	NZ_JH635997	OQM_RS0127950
Pseudomonas sp. Root562	NZ_LMGK01000021.1	ASD60_RS15965
Pseudomonas sp. S09F 262	NZ_PHII01000001	CWC49_RS19230
Pseudomonas sp. S10E 269	NZ_PHIJ01000001	CWC48_RS09070
Pseudomonas sp. S1E40	NZ_MAUE01000002	BBG20_RS01645
Pseudomonas sp. S1E44	NZ_PYWW01000059	C9382_RS31540
Pseudomonas sp. S5D5	NZ_PTEO01000001	C9990_RS29920
Pseudomonas sp. TC-11	NZ_QASN01000020.1	DBO85_RS14495
Pseudomonas sp. URMO17WK12:I12	NZ_AZVV01000012	D882_RS0117495
Pseudomonas trivialis	NZ_CP011507	AA957_RS12945
Pseudomonas vranovensis	NZ_KE384454	H621_RS0119630
Curvibacter delicatus	NZ_BCWP01000010.1	CDE01S_RS06940
Curvibacter sp. PD_MW3	NSIV01000009.1	CK604_13775
Gammaproteobacteria bacterium HGW-Gammaproteobacteria-1	PGZL01000006.1	CVV05_08605
Azospirillum humicireducens	NZ_CP028903.1	A6A40_RS21945
Azospirillum lipoferum	NZ_FXBR01000002.1	B9Z09_RS04740
Azospirillum oryzae	NZ_FXAK01000005.1	B9N97_RS11575
Acidovorax citrulli	NZ_LKUW01000052	APS58_RS03955
Acidovorax avenae	NZ_LJGO01000106	AOG77_RS16120
Acidovorax caeni	NZ_CYIG01000001	BN2503_RS00730
Acidovorax cattleyae	NZ_FNJL01000019.1	BLR05_RS16010
Acidovorax konjaci	NZ_FOMQ01000001.1	BM144_RS00605
Acidovorax oryzae	NZ_JMKU01000012.1	T336_RS0111665
Acidovorax sp. 35-64-16	NCFM01000005.1	B7Y64_05620
Acidovorax sp. HMWF029	NZ_QAIH01000225.1	DBR12_RS16470
Acidovorax sp. JS42	NC_008782.1	AJS_RS03865
Acidovorax sp. RAC01	CP016447.1	BSY15_723
Acidovorax temperans	NZ_JXYQ01000053	RP29_RS15175
Acidovorax valerianellae	NZ_FMZC01000005.1	BLT03_RS10195
Alicycliphilus denitrificans	NC_015422.1	ALIDE2_RS04205
Alicycliphilus sp. B1	NZ_BBSJ01000003.1	ALISP_RS00585
Alicycliphilus sp. BQ1	NZ_NKDB01000002.1	CE154_RS01970
Comamonadaceae bacterium SCN 68-20	MEFU01000003.1	ABT02_02635
Comamonas composti	NZ_AUCQ01000002	G486_RS0101995
Comamonas terrigena	NZ_PDEA01000001.1	CRM82_RS06400
Delftia acidovorans	NZ_KE150349	HMPREF9702_RS01000
Delftia lacustris	NZ_JNCQ01000002	LZC_RS02735
Delftia sp. 60	NZ_PEFD01000001.1	CLV01_RS26335
Delftia sp. 670	NZ_JNWI01000014	GY15_RS10775
Delftia sp. Cs1-4	NC_015563	DELCS14_RS05335
Delftia sp. GW456-R20	NZ_LWCN01000005.1	A4F85_RS26245
Delftia sp. HK171	NZ_CP018101	BO996_RS26220
Delftia sp. JD2	NZ_LFJT01000006.1	ACM14_RS05400
Delftia sp. K82	NZ_MYFL01000001.1	KDK82_RS01135
Delftia sp. RIT313	NZ_JFYT01000046	BW39_RS13480
Delftia tsuruhatensis	NZ_CP017420	BI380_RS27380
Giesbergeria anulus	NZ_FOGD01000002.1	BMX55_RS05790
Glaciimonas sp. PCH181	NZ_PYFP01000002.1	C7W93_RS16425
Simplicispira sp. SC1-8	NZ_CP027669.1	C6571_RS11440
Sulfuriferula sp. AH1	NZ_CP021138.1	CAP31_RS06385
Legionella maceachernii	NZ_LNYL01000042	Lmac_RS08410
Legionella nautarum	NZ_LNYO01000001	Lnau_RS00955
Legionella sainthelensi	NZ_LNYV01000013	Lsai_RS05695
Legionella santicrucis	NZ_LNYU01000009	Lsan_RS02610
Legionella drozanskii	NZ_LNXY01000027	Ldro_RS10550
Acidithiobacillus thiooxidans	NZ_AZMO01000008	X795_RS0105515
Acidithiobacillus caldus	NZ_CP005986	ACAty_RS00230
